# Comparative single-cell transcriptomic atlases reveal conserved and divergent features of drosophilid central brains

**DOI:** 10.1101/2023.11.22.568274

**Authors:** Daehan Lee, Richard Benton

**Affiliations:** Center for Integrative Genomics Faculty of Biology and Medicine University of Lausanne CH-1015, Lausanne Switzerland; Department of Biological Sciences College of Natural Sciences Sungkyunkwan University, Suwon 16419 Republic of Korea

## Abstract

To explore how brains change upon species evolution, we generated single-cell transcriptomic atlases of the central brains of three closely-related but ecologically-distinct drosophilids: the generalists *Drosophila melanogaster* and *Drosophila simulans*, and the noni fruit specialist *Drosophila sechellia*. The global cellular composition of these species’ central brains is well-conserved, but we predicted a few cell types (perineurial glia, sNPF and Dh44 peptidergic neurons) with divergent frequencies. Gene expression analysis revealed that distinct cell types within the central brain evolve at different rates and patterns; notably, glial cell types exhibit the greatest divergence between species. Compared to *D. melanogaster*, the cellular composition and gene expression patterns of the central brain in *D. sechellia* display greater deviation than those of *D. simulans* - despite their similar phylogenetic distance from *D. melanogaster* - that the distinctive ecological specialization of *D. sechellia* is reflected in the structure and function of its brain. Expression changes in *D. sechellia* encompass metabolic and ecdysone signaling genes, suggestive of adaptations to its novel ecological demands. Additional single-cell transcriptomic analysis on *D. sechellia* revealed genes and cell types responsive to dietary supplement with noni, pointing to glia as sites for both physiological and genetic adaptation to novel conditions. Our atlases represent the first comparative analyses of “whole” central brains, and provide a comprehensive foundation for studying the evolvability of nervous systems in a well-defined phylogenetic and ecological framework.
