## Supplementary Table 1 for "Comparative single-cell transcriptomic atlases reveal conserved and divergent features of drosophilid central brains"

### Sheet: TableS1
Species	Condition	Replicate	Estimated Number of Cells	Mean Reads per Cell	Median Genes per Cell	Total Genes Detected	Median UMI Counts per Cell
D. melanogaster	Standard	1	10466	36687	1006	12800	2303
D. melanogaster	Standard	2	9844	15448	1004	12900	2070
D. melanogaster	Standard	3	8389	19942	1018	12677	2256
D. melanogaster	Standard	4	7154	23012	1010	12749	2148
D. melanogaster	Standard	5	12680	11315	803	12807	1497
D. melanogaster	Standard	6	9340	16085	856	12748	1731
D. simulans	Standard	1	10720	30125	833	12070	1624
D. simulans	Standard	2	8203	17767	842	11974	1555
D. simulans	Standard	3	5101	31051	1003	11781	2066
D. simulans	Standard	4	7809	22953	928	12139	1794
D. simulans	Standard	5	9500	18841	812	11951	1524
D. simulans	Standard	6	9018	16914	829	12080	1520
D. sechellia	Standard	1	9054	37103	818	12101	1538
D. sechellia	Standard	2	9916	12965	805	11961	1414
D. sechellia	Standard	3	7742	23195	941	12160	1843
D. sechellia	Standard	4	8652	19838	894	12266	1642
D. sechellia	Standard	5	9355	15653	754	12001	1316
D. sechellia	Standard	6	10100	14411	782	12089	1410
D. sechellia	Noni-juice supplemented	1	9673	33950	838	12128	1611
D. sechellia	Noni-juice supplemented	2	12325	22113	891	12331	1633
D. sechellia	Noni-juice supplemented	3	6918	24866	956	12005	1838
D. sechellia	Noni-juice supplemented	4	8270	22155	909	12277	1724
D. sechellia	Noni-juice supplemented	5	9391	14136	787	12088	1408
D. sechellia	Noni-juice supplemented	6	8925	18750	826	11992	1468
