## Supplementary Table 6 for "Comparative single-cell transcriptomic atlases reveal conserved and divergent features of drosophilid central brains"

### Sheet: TableS6
gene	cluster	p_val_adj	avg_log2FC	pct_exp_Dsim	pct_exp_Dsec
5-HT1A	Cluster29	0.00658863	-0.689506	0.153	0.57
Amph	AST	1.79846e-40	0.804949	0.908	0.755
Atg17	AstA	2.92754e-06	-1.10814	0.397	0.855
B52	Cluster6	3.24462e-65	-0.620065	0.42	0.684
B52	Poxn	5.40638e-22	-0.707922	0.696	0.894
B52	OPN	2.39605e-16	-0.657076	0.547	0.851
B52	Cluster19	8.22171e-13	-0.668143	0.304	0.598
B52	Proc	6.4683e-12	-0.690684	0.356	0.724
B52	CCHa2(1)	1.11987e-11	-0.654604	0.414	0.709
B52	Da5/7	2.42922e-10	-0.773682	0.463	0.797
B52	Cluster22	4.49175e-09	-0.594208	0.559	0.784
B52	Da6(I)	0.000358249	-0.828939	0.494	0.85
B52	ort	0.000710477	-0.917759	0.493	0.769
B52	sNPF(I)	0.00624683	-0.763736	0.436	0.835
Btk29A	ENS	1.52369e-70	-0.711877	0.054	0.342
Btk29A	CTX	1.48478e-06	-0.588252	0.196	0.497
CAH2	PRN	5.50531e-09	-0.730768	0.023	0.247
CAH3	PRN	3.83383e-18	1.09231	0.477	0.055
CAP	ENS	6.81549e-41	-0.658579	0.454	0.69
CG10513	AST	1.77817e-33	-0.595039	0.006	0.192
CG12239	α'β'-KC	3.31945e-34	-0.788019	0.011	0.197
CG14274	ort	0.000385831	-1.23783	0.406	0.585
CG18135	AST	8.63854e-29	-0.701511	0.047	0.263
CG2256	ENS	9.99229e-65	-0.635248	0.047	0.31
CG3009	PRN	4.09022e-14	-1.32161	0.412	0.644
CG3104	AST	2.16763e-23	-0.765575	0.203	0.46
CG3168	Cluster14	2.94128e-06	0.778229	0.662	0.261
CG32206	Da5/7	3.62262e-09	-0.766006	0.204	0.63
CG33521	Cluster27	1.30868e-07	-0.607236	0.009	0.388
CG33521	RYa	0.00141658	-0.595158	0	0.362
CG3961	PRN	5.55057e-13	0.829612	0.324	0.014
CG42613	Cluster29	0.0320323	0.701246	0.898	0.696
CG42672	ENS	7.47908e-49	-0.773071	0.051	0.267
CG42673	Clock	0.000384689	-0.585322	0.348	0.527
CG42788	AST	9.04762e-29	-0.722044	0.675	0.882
CG43658	Cluster35	7.15442e-05	1.24335	0.915	0.759
CG45263	AstA	0.0116757	-0.885406	0.293	0.645
CG4991	PRN	5.44362e-06	0.769242	0.48	0.224
CG4991	Cluster14	3.73224e-05	0.587776	0.423	0.097
CG5149	IPC	3.19308e-05	-1.16993	0	0.625
CG5888	AST	2.82323e-18	-0.693008	0.282	0.522
CG5888	PRN	1.72036e-08	-0.874357	0.098	0.377
CG5888	Cluster14	0.00102846	-0.842622	0.115	0.41
CG6044	αβ-KC	3.42851e-92	-0.618234	0.535	0.749
CG7990	Cluster1	0	-0.690229	0.342	0.701
CG7990	Da6(E)	2.01535e-29	-0.758373	0.303	0.661
CG7990	Cluster17	3.10779e-25	-0.767081	0.262	0.72
CG7990	Proc	2.42118e-23	-0.882343	0.294	0.807
CG7990	OPN	2.59481e-13	-0.676571	0.547	0.789
CG7990	SER	1.48272e-12	-0.772683	0.194	0.714
CG7990	Cluster19	1.95818e-11	-0.62178	0.335	0.664
CG7990	OCTY	1.75546e-09	-0.748157	0.17	0.649
CG7990	Da5/7	1.52977e-08	-0.712858	0.407	0.79
CG7990	fru(Glu)	5.16578e-06	-0.709967	0.159	0.578
CG7990	Cluster27	0.000253984	-0.621925	0.257	0.701
CG7990	TY	0.00108573	-0.759045	0.178	0.576
CG7990	Cluster28	0.00381066	-0.777498	0.453	0.817
CG7990	Mip(2)	0.0191836	-1	0.15	0.9
CG7990	fru(Ms)	0.02703	-0.650228	0.139	0.507
CG8180	ENS	4.18604e-60	0.670605	0.263	0.029
CG8180	CTX	7.18089e-10	0.6766	0.363	0.052
CG8641	α'β'-KC	1.95418e-42	0.621258	0.68	0.339
CG9394	AST	2.83595e-26	0.698781	0.811	0.617
Ca-Ma2d	Poxn	3.15523e-15	0.710154	0.827	0.59
Cals	Da5/7	5.36728e-05	-0.59863	0.463	0.754
Cat	CTX	1.13453e-14	-0.987897	0.049	0.419
Ccn	Cluster23	0.000125738	-0.608485	0.316	0.414
Cip4	Cluster29	1.22479e-06	0.797858	0.898	0.38
Cipc	ENS	1.49473e-38	0.725953	0.293	0.078
Ddr	ENS	6.56242e-174	-1.38301	0.057	0.553
Ddr	CTX	2.52602e-16	-0.768855	0.074	0.497
Elk	RYa	0.01654	0.925049	0.902	0.638
FER	CTX	0.000979652	-0.618693	0.407	0.619
Fife	ort	1.00678e-07	1.31337	0.913	0.569
Glut1	Poxn	1.03847e-06	0.644525	0.635	0.432
Hrb27C	α'β'-KC	6.52468e-36	0.594768	0.854	0.655
Hrb27C	Cluster27	3.81101e-06	0.751417	0.826	0.537
ImpE1	ENS	6.19815e-68	-1.12203	0.154	0.477
Invadolysin	ENS	5.65181e-36	0.647303	0.536	0.299
Invadolysin	AST	8.5893e-19	0.646833	0.506	0.286
Mef2	Cluster28	1.48524e-05	-0.899606	0.219	0.707
Msr-110	ENS	3.16754e-41	0.721523	0.616	0.359
MtnA	CTX	3.05628e-19	0.798003	0.48	0.032
Nep1	TY	1.35123e-07	-1.5984	0.356	0.667
Nep1	Dh44	3.56623e-05	-0.887869	0.302	0.608
Octbeta2R	Cluster23	0.000161945	0.743186	0.806	0.624
Octbeta2R	Cluster29	0.00509157	0.621436	0.593	0.165
Octbeta3R	CCHa2(2)	0.0011347	0.667804	0.506	0.155
Pde1c	Cluster29	0.00783275	-0.689045	0.068	0.43
RhoGAP19D	CTX	3.72414e-11	-0.750394	0.73	0.903
SK	Cluster23	2.59942e-05	-0.649864	0.561	0.8
SK	CCHa2(2)	0.000959953	-0.86558	0.805	0.905
SK	PRN	0.00452024	-0.6694	0.052	0.205
Sarm	CTX	0.00203099	-0.654432	0.422	0.671
SoxN	CTX	3.23155e-11	0.814754	0.848	0.632
SoxN	Cluster27	0.0207233	0.61485	0.771	0.522
Strn-Mlck	ENS	3.82447e-69	-0.727745	0.018	0.256
Strn-Mlck	CTX	2.12873e-07	-0.66154	0.059	0.316
Tsp66E	ENS	3.33117e-135	1.2861	0.576	0.119
Ttd14	ENS	1.53695e-39	0.588328	0.272	0.068
amon	Cluster17	4.36552e-08	-0.6785	0.541	0.736
amon	Cluster22	5.42617e-05	-0.635013	0.388	0.573
crb	αβ-KC	1.48006e-139	-0.697873	0.704	0.891
dob	CTX	2.09999e-18	-0.675202	0.029	0.439
dpr8	AstA	0.00369774	-0.64075	0.121	0.581
fiz	Fat	2.18014e-07	-1.40526	0	0.622
flw	AST	1.36809e-17	0.679783	0.626	0.394
hig	OCTY	0.013338	0.849855	0.33	0.324
hppy	Cluster0	0	-0.62236	0.428	0.704
hppy	Cluster1	0	-0.715878	0.568	0.827
hppy	GABA	1.16806e-273	-0.640405	0.525	0.77
hppy	αβ-KC	2.85002e-148	-0.732098	0.19	0.545
hppy	Cluster6	8.03429e-58	-0.612801	0.49	0.723
hppy	α'β'-KC	2.82899e-45	-0.724614	0.506	0.767
hppy	ENS	7.09649e-45	-0.693566	0.39	0.648
hppy	Dh31(E)	4.13215e-27	-0.641025	0.418	0.719
hppy	Proc	2.1862e-22	-0.910592	0.656	0.95
hppy	fru(E)	5.48563e-22	-0.596608	0.425	0.673
hppy	Cluster7	3.01908e-20	-0.588889	0.275	0.499
hppy	AST	3.102e-19	-0.615844	0.268	0.527
hppy	Cluster17	5.41677e-16	-0.659877	0.422	0.772
hppy	DOP	4.42248e-15	-0.643044	0.343	0.628
hppy	OPN	1.22476e-14	-0.660675	0.659	0.893
hppy	Da6(E)	6.14376e-14	-0.586451	0.47	0.713
hppy	Cluster19	1.12159e-11	-0.745268	0.608	0.784
hppy	CCHa2(1)	1.40352e-11	-0.682162	0.493	0.778
hppy	OCTY	1.08895e-09	-0.873935	0.38	0.802
hppy	Dh31(I1)	3.24155e-09	-0.630533	0.344	0.613
hppy	Cluster22	1.84297e-08	-0.603254	0.469	0.685
hppy	SER	2.07083e-08	-0.742045	0.508	0.81
hppy	CCHa2(2)	3.77877e-07	-0.908502	0.575	0.871
hppy	Cluster14	9.89725e-06	-0.820927	0.4	0.634
hppy	IPC	0.000392024	-1.24965	0.613	0.938
hppy	Cluster27	0.000891233	-0.616928	0.321	0.746
hppy	AstA	0.000974516	-0.829146	0.655	0.919
hppy	FMRFa(1)	0.0133904	-0.754693	0.259	0.691
hppy	Dh44	0.0142235	-0.664209	0.345	0.602
jus	α'β'-KC	3.58186e-47	-0.700465	0.752	0.899
kuz	γ-KC	2.27068e-97	0.602317	0.869	0.701
mei-P26	Cluster17	2.17463e-15	-0.640614	0.693	0.896
mei-P26	fru(Ms)	1.85573e-06	-0.724795	1	1
mei-P26	Dh44	0.0132876	-0.595549	0.629	0.783
pk	PRN	1.17648e-30	-1.5427	0.04	0.538
px	ENS	5.46054e-33	-0.615557	0.259	0.487
px	PRN	0.00113275	-0.619253	0.42	0.664
rk	ort	0.0271496	-0.98182	0.174	0.446
rn	RYa	0.000734828	-0.719287	0.078	0.596
rols	AST	4.74942e-36	-0.841799	0.126	0.434
sbm	PRN	0.00465383	0.607506	0.742	0.61
side-IV	AstA	0.00142923	0.657527	0.741	0.242
tai	AST	1.99952e-21	-0.663805	0.472	0.708
